# Expansion of human centromeric arrays in cells undergoing break-induced replication

**DOI:** 10.1101/2023.11.11.566714

**Authors:** Soyeon Showman, Paul B. Talbert, Yiling Xu, Richard O. Adeyemi, Steven Henikoff

## Abstract

Human centromeres are located within α-satellite arrays and evolve rapidly, which can lead to individual variation in array lengths. Proposed mechanisms for such alterations in lengths are unequal cross-over between sister chromatids, gene conversion, and break-induced replication. However, the underlying molecular mechanisms responsible for the massive, complex, and homogeneous organization of centromeric arrays have not been experimentally validated. Here, we use droplet digital PCR assays to demonstrate that centromeric arrays can expand and contract within ~20 somatic cell divisions of a cell line. We find that the frequency of array variation among single-cell-derived subclones ranges from a minimum of ~7% to a maximum of ~100%. Further clonal evolution revealed that centromere expansion is favored over contraction. We find that the homologous recombination protein RAD52 and the helicase PIF1 are required for extensive array change, suggesting that centromere sequence evolution can occur via break-induced replication.
