## Supplementary Table S1 for "Expansion of human centromeric arrays in cells undergoing break-induced replication"

### Sheet: Sheet1
Oligonucleotides	SOURCE
D6Z1F: 5′ – GCGTTGAACTCACCGTCTT – 3′	de Lima et al.
D6Z1R: 5′ – TCCAAAGAATGCCTCCAAGG – 3′	de Lima et al.
D11Z1F: 5′ – CTTCCTTCGAAACGGGTATATCT – 3′	de Lima et al.
D11Z1R: 5′ – GCTCCATCAGCAGGATTGT – 3′	de Lima et al.
D18Z1F: 5′ – TGGGAAACGGGATTGTCTTC – 3′	de Lima et al.
D18Z1R: 5′ – CTGCTCTACCAAAGGGAATGT – 3′	de Lima et al.
DXZ1F: 5′ – TGATAGCGCAGCTTTGACAC – 3′	Miga et al.
DXZ1R: 5′ – TTCCAACACAGTCCTCCA – 3′	Miga et al.
TBP1F: 5′ – GATATGAGACTGTGGGTAAGT – 3′	Xu et al.
TBP1R: 5′ – GATCCTTTGAACACCCTAATG – 3′	Xu et al.
Cllorf16F: 5′ – TCCCTGACCATCTGGAAGAA – 3′	de Lima et al.
Cllorf16R: 5′ – TGATTGGCCCTAGCAGAGA – 3′	de Lima et al.
MROF: 5′ – TAGTAGGTAACACCGAGTGC – 3′	de Lima et al.
MROR: 5′ – TCAGGGTTGTCGCAAGTA – 3′	de Lima et al.
HPRT1F: 5′ – AAGGTGCTGGTCTCCTTTAC – 3′	Miga et al.
HPRT1R: 5′ – GCACCAATGATTCTCTCCCT – 3′	Miga et al.
5SF: 5′ – CCTGGTTAGTACTTGGATGGGAGAC – 3′	This paper
5SR: 5′ – GACTCCGTCTGGAAGAAAAGGAAAG – 3′	This paper
D11Z1 probe : 5′ – /56-FAM/CC TGT GAT G/ZEN/A CTG CAT TCA ACT CAC AG/3IABkFQ/ – 3′	This paper
5S probe : 5′ – /5HEX/CT GGG AAT A/ZEN/C CGG GTG CTG TAG G/3IABkFQ/ – 3′	This paper
KDM1AF: 5′ – TTGCATCTGTTGCTCTATTGGAG – 3′	This paper
KDM1AR: 5′ – CCAGGACTGTCTTCAGTCACC – 3′	This paper
KDM1A Probe: 5′ – /56-FAM/CT AGT ACT G/ZEN/T GCC TAC CAC CTA AGT CTG TTG /3IABkFQ/ – 3′	This paper
